# Purge Haplotigs: Synteny Reduction for Third-gen Diploid Genome Assemblies

**DOI:** 10.1101/286252

**Authors:** Michael J Roach, Simon Schmidt, Anthony R Borneman

## Abstract

Recent developments in third-gen long read sequencing and diploid-aware assemblers have resulted in the rapid release of numerous reference-quality assemblies for diploid genomes. However, assembling highly heterozygous genomes is still facing a major problem where the two haplotypes for a region are highly polymorphic and the synteny is not recognised during assembly. This causes issues with downstream analysis, for example variant discovery using the haploid assembly, or haplotype reconstruction using the diploid assembly. A new pipeline—Purge Haplotigs—was developed specifically for third-gen assemblies to identify and reassign the duplicate contigs. The pipeline takes a draft haplotype-fused assembly or a diploid assembly, and read alignments to produce an improved assembly. The pipeline was tested on a simulated dataset and on four recent diploid (phased) *de novo* assemblies from third-generation long-read sequencing. All assemblies after processing with Purge Haplotigs were less duplicated with minimal impact on genome completeness. The software is available at https://bitbucket.org/mroachawri/purge_haplotigs under a permissive MIT licence.
