## Supplementary Materials for "Purge Haplotigs: Synteny Reduction for Third-gen Diploid Genome Assemblies"

### Sheet: Quast
A. thaliana	Primary Contigs		Haplotigs
	FALCON Unzip	Purge Haplotigs	FALCON Unzip	Purge Haplotigs
# contigs (>= 0 bp)	172	107	248	201
# contigs (>= 1000 bp)	171	107	248	201
# contigs (>= 5000 bp)	171	103	237	201
# contigs (>= 10000 bp)	171	99	214	201
# contigs (>= 25000 bp)	155	90	111	163
# contigs (>= 50000 bp)	108	66	66	106
Total length (>= 0 bp)	140024976	126787811	104934860	116306003
Total length (>= 1000 bp)	140024465	126787811	104934860	116306003
Total length (>= 5000 bp)	140024465	126778008	104902670	116306003
Total length (>= 10000 bp)	140024465	126750311	104728011	116306003
Total length (>= 25000 bp)	139667800	126558146	102914740	115553128
Total length (>= 50000 bp)	138078710	125730571	101326372	113551429
# contigs	172	107	248	201
Largest contig	13319401	13319401	11648134	11648134
Total length	140024976	126787811	104934860	116306003
GC (%)	36.67	36.68	36.12	36.15
N50	7960654	7979657	6920133	4634947
N75	1507122	4129832	1756424	1037616
L50	7	6	6	8
L75	16	11	15	21
V. vinifera L. Cv. Cabernet Sauvignon	Primary Contigs		Haplotigs
	FALCON Unzip	Purge Haplotigs	FALCON Unzip	Purge Haplotigs
# contigs (>= 0 bp)	718	406	2037	1750
# contigs (>= 1000 bp)	718	398	2029	1750
# contigs (>= 5000 bp)	718	361	1944	1749
# contigs (>= 10000 bp)	718	347	1782	1745
# contigs (>= 25000 bp)	695	343	1215	1473
# contigs (>= 50000 bp)	634	338	718	1009
Total length (>= 0 bp)	591420921	517749053	367781855	431841002
Total length (>= 1000 bp)	591420921	517743142	367775944	431841002
Total length (>= 5000 bp)	591420921	517634999	367489619	431836936
Total length (>= 10000 bp)	591420921	517528614	366243474	431802466
Total length (>= 25000 bp)	590905697	517470510	356258040	426370787
Total length (>= 50000 bp)	588720101	517285295	339109148	410212304
# contigs	718	406	2037	1750
Largest contig	14079786	14079786	3925821	3925821
Total length	591420921	517749053	367781855	431841002
GC (%)	34.76	34.57	34.67	34.88
N50	2173101	2757723	779223	715086
N75	1034180	1525866	357377	335817
L50	72	56	127	172
L75	168	120	296	391
C. pyxidata	Primary Contigs		Haplotigs
	FALCON Unzip	Purge Haplotigs	FALCON Unzip	Purge Haplotigs
# contigs (>= 0 bp)	82	61	93	91
# contigs (>= 1000 bp)	82	61	93	91
# contigs (>= 5000 bp)	82	61	92	91
# contigs (>= 10000 bp)	82	60	88	89
# contigs (>= 25000 bp)	79	58	61	71
# contigs (>= 50000 bp)	62	54	47	52
Total length (>= 0 bp)	41902648	40647579	23538719	24137249
Total length (>= 1000 bp)	41902648	40647579	23538719	24137249
Total length (>= 5000 bp)	41902648	40647579	23535716	24137249
Total length (>= 10000 bp)	41902648	40642384	23504039	24120439
Total length (>= 25000 bp)	41830931	40614508	23001982	23756846
Total length (>= 50000 bp)	41211492	40446603	22521034	23121065
# contigs	82	61	93	91
Largest contig	4778091	4778091	2218087	2218087
Total length	41902648	40647579	23538719	24137249
GC (%)	54.43	54.61	54.53	54.69
N50	1484160	1484160	872466	750993
N75	673570	685191	463671	410163
L50	8	8	9	10
L75	20	19	19	20
T. guttata	Primary Contigs		Haplotigs
	FALCON Unzip	Purge Haplotigs	FALCON Unzip	Purge Haplotigs
# contigs (>= 0 bp)	1159	504	2188	2021
# contigs (>= 1000 bp)	1159	503	2185	2021
# contigs (>= 5000 bp)	1159	487	2146	2021
# contigs (>= 10000 bp)	1159	475	2042	2017
# contigs (>= 25000 bp)	1124	458	1363	1858
# contigs (>= 50000 bp)	915	438	793	1265
Total length (>= 0 bp)	1138770338	1061466487	843915757	905661631
Total length (>= 1000 bp)	1138770338	1061465782	843913670	905661631
Total length (>= 5000 bp)	1138770338	1061420809	843786526	905661631
Total length (>= 10000 bp)	1138770338	1061333421	842986933	905631938
Total length (>= 25000 bp)	1137971851	1061044448	830848882	902417504
Total length (>= 50000 bp)	1130080502	1060276062	811179016	880707045
# contigs	1159	504	2188	2021
Largest contig	34316030	34316030	18415681	18415681
Total length	1138770338	1061466487	843915757	905661631
GC (%)	42.68	42.01	41.5	42.37
N50	5807022	6091121	2740176	2440699
N75	2529241	3414610	1223130	915708
L50	51	45	81	93
L75	122	102	193	238

### Sheet: BUSCO
	Haploid Assembly (Primary contigs)				Diploid Assembly (Primary + Haplotigs)				Haplotigs only
	FALCON Unzip		Purge Haplotigs		FALCON Unzip		Purge Haplotigs		FALCON Unzip		Purge Haplotigs
A. thaliana	#	%	#	%	#	%	#	%	#	%	#	%
Total BUSCO groups searched	1440	100	1440	100	1440	100	1440	100	1440	100	1440	100
Complete BUSCOs	1413	98.125	1408	97.7778	1414	98.1944	1414	98.1944	1342	93.1944	1397	97.0139
Complete and single-copy BUSCOs	1324	91.9444	1376	95.5556	70	4.86111	70	4.86111	1313	91.1806	1371	95.2083
Complete and duplicated BUSCOs	89	6.18056	32	2.22222	1344	93.3333	1344	93.3333	29	2.01389	26	1.80556
Fragmented BUSCOs	5	0.347222	9	0.625	4	0.277778	4	0.277778	5	0.347222	4	0.277778
Missing BUSCOs	22	1.52778	23	1.59722	22	1.52778	22	1.52778	93	6.45833	39	2.70833
V. vinifera L. Cv. Cabernet Sauvignon
Total BUSCO groups searched	1440	100	1440	100	1440	100	1440	100	1440	100	1440	100
Complete BUSCOs	1328	92.2222	1375	95.4861	1374	95.4167	1375	95.4861	1082	75.1389	1145	79.5139
Complete and single-copy BUSCOs	1149	79.7917	1267	87.9861	311	21.5972	310	21.5278	989	68.6806	1090	75.6944
Complete and duplicated BUSCOs	179	12.4306	108	7.5	1063	73.8194	1065	73.9583	93	6.45833	55	3.81944
Fragmented BUSCOs	21	1.45833	20	1.38889	19	1.31944	17	1.18056	28	1.94444	31	2.15278
Missing BUSCOs	91	6.31944	45	3.125	47	3.26389	48	3.33333	330	22.9167	264	18.3333
C. pyxidata
Total BUSCO groups searched	1335	100	1335	100	1335	100	1335	100	1335	100	1335	100
Complete BUSCOs	1280	95.8801	1277	95.6554	1299	97.3034	1299	97.3034	991	74.2322	1016	76.1049
Complete and single-copy BUSCOs	1231	92.2097	1251	93.7079	331	24.794	332	24.8689	969	72.5843	990	74.1573
Complete and duplicated BUSCOs	49	3.67041	26	1.94757	968	72.5094	967	72.4345	22	1.64794	26	1.94757
Fragmented BUSCOs	23	1.72285	22	1.64794	22	1.64794	22	1.64794	20	1.49813	22	1.64794
Missing BUSCOs	32	2.397	36	2.69663	14	1.04869	14	1.04869	324	24.2697	297	22.2472
T. guttata
Total BUSCO groups searched	4915	100	4915	100	4915	100	4915	100	4915	100	4915	100
Complete BUSCOs	4700	95.6256	4699	95.6053	4684	95.3001	4685	95.3204	3898	79.3082	3994	81.2614
Complete and single-copy BUSCOs	4465	90.8444	4574	93.0621	1054	21.4446	1056	21.4852	3854	78.413	3940	80.1628
Complete and duplicated BUSCOs	235	4.78128	125	2.54323	3630	73.8555	3629	73.8352	44	0.895219	54	1.09868
Fragmented BUSCOs	118	2.40081	122	2.4822	117	2.38047	116	2.36012	141	2.86877	147	2.99084
Missing BUSCOs	97	1.97355	94	1.91251	114	2.31943	114	2.31943	876	17.823	774	15.7477
